# Molecular aging is the main driver of Parkinson’s Disease

**DOI:** 10.1101/2025.08.27.672359

**Authors:** Verena Bopp, Jaehyun LeeBae, Patrick Oeckl, Julia K. Kühlwein, Veselin Grozdanov, Martin Kiechle, Benjamin Mayer, Bettina Möhrle, Hartmut Geiger, Karin M. Danzer

## Abstract

Aging as well as the presence of α-synuclein (α-syn) oligomers in the brain are indisputably linked to Parkinson’s disease (PD). A central concept of geroscience is that the biological processes of aging drive the onset of aging-associated diseases. The extent to which the biological processes of aging directly contribute to PD and the inter-relationship with α-syn oligomers for the onset of PD symptoms remains unclear. Using an inducible α-syn oligomer mouse model of PD, we demonstrate that the induction of PD associated α-syn oligomers for the same timespan caused PD associated symptoms only in aged, but not in young mice. Biochemical studies revealed that α-syn oligomer formation precedes motor decline in these aged mice, and age together with α-syn expression determine the motor phenotype. Single-nucleus RNA sequencing (snRNA-seq) identified a PD disease signature that was particularly linked to basal ganglia neurons (BGNs) and was in part shared with an aging transcriptional signature. PD symptoms, as well as the PD Signature, were significantly altered by a short-term pharmacological attenuation of the activity of the small RhoGTPase CDC42 in already aged animals with PD symptoms. Attenuation of activity of CDC42 is known to target the general biological processes of aging. Interestingly, the intervention did not affect the amount of α-syn oligomers in the animals, while still improving phenotypes. Together, the data demonstrates that the biological processes of aging are a major causative driver for the onset of PD in the α-syn model of PD.
