## Supplement Table 1 for "Molecular aging is the main driver of Parkinson’s Disease"

### Sheet: Level1 Neuron, Other Subtypes
Neuron	Astrocyte	Choroid Plexus	Microglia	Oligodendrocyte	OPC	Vascular Cell
Rbfox3	Acsbg1	Ttr	Cx3cr1	Mbp	Pdgfra	Colec12
Slit3	Ndrg2	Slc4a5	Ikzf1	Mag	Cspg4	Prdm6
Cdh12	S100b	Rbm47	Hk2	Mog	Vcan	Slc6a13
Kcnj6	Ntsr2	Otx2	Slco2b1	Mobp	Cacng4	Eya2
Slc35f4	Atp13a4	Tmem72	Inpp5d	Prr5l	Itga9	Col1a2
Cntnap5a	Nhsl1	Kl	Dock8	St18	Calcrl	Cped1
Srrm4	Gjb6	Col9a3	Ptprc	Enpp6	Afap1l2	Bnc2
Zmat4	Etnppl	Trpv4	Runx1	Galnt6		Tbx15
Dlgap3		F5	Fyb			Aebp1
						Slc13a3

### Sheet: Level2 Regional Neuron 
Cortical Neuron	Hippocampus Neuron	Cortex/Hippocampus Interneuron	Basal Ganglia Neuron	Thalamus Neuron
Satb2	Shisa6	Kcnmb2	Rgs9	Shox2
Sv2b	Nrp1	Maf	Actn2	Mctp2
Stx1a	Iqgap2	Kcnip1	Gng7	Prkcd
Khdrbs3	Wipf3	Alk	Sh3rf2	Synpo2
Pdzrn3	Pkp2	Sox6	Grp88	Mrvi
	Cdh9	Afap1	Drd2	Vangl1
	Raver2	Col19a1	Drd1	Atp10a
	Rnf182	Adra1a	Rxrg	Adamts19

### Sheet: CellLevel1 Neurotransmitter
GABAergic	Vglut1	Vglut2	Cholinergic	Dopaminergic
Gad2	Satb2	Synpo2	Chat	Slc6a3
Gad1	Slc17a7	Slc17a6	Slc5a7	Th
Dlx6os1	Ankrd33b			Lmx1b

### Sheet: Final Subtypes of Neurons
Vglut2-Synpo2	Vglut2-Nova1	GABA-Rgs9	GABA-Otx2	GABA-Rmst/Tshz2	GABA-Cemip	GABA-Sst	GABA-Vip	GABA-Lamp5	GABA-Frem1	GABA-Chst9	GABA-Six3	GABA-Ano1/2	GABA-Etv1	Vglut1-Foxp2	Vglut1-Cdh20	Vglut1-Parm1	Vglut1-Npas3	Vglut1-Mndal	Vglut1-Prox1	Vglut1-Reln	Vglut1-Rorb	Vglut1-Oprk1	Vglut1-Bmpr1b	Vglut1-Spag16	Vglut1-Shc4	Vglut1-Col19a1
Synpo2	Erbb4	Rgs9	Otx2	Rmst	Cemip	Sst	Vip	Lamp5	Frem1	Chst9	Six3	Ano1	Etv1	Foxp2	Cdh20	Parm1	Npas3	Mndal	Prox1	Reln	Rorb	Oprk1	Bmpr1b	Spag16	Shc4	Col19a1
Plekhg1	Nova1	Actn2		Tshz2	Nek7			Cripld1				Ano2		Gng12	Tshz2	Shoc1	Ptpn14	Rerg	Prdm5			Col24a1
		Gng7
		Sh3rf2
		Grp88
		Drd2
		Drd1
		Rxrg
