## Supplement Table 3 for "Molecular aging is the main driver of Parkinson’s Disease"

### Sheet: Tabelle1
scRNA Aging Signature	scRNA PD Signature	scRNA PD Beginning	bProtein Aging Signature	bProtein PD Signature
1700024B18Rik	1810037I17Rik	Adcy5	Akr1b7	Alg2
2410006H16Rik	4430402I18Rik	Anks1b	Anxa3	Atp1a1
4430402I18Rik	4921511C10Rik	Dgkb	Dhdh	Atp1a2
AC149090.1	Acp1	Gm26740	Gpt	Atp1a3
Acp1	Actb	Pde10a	Lrrc47	Atp1b1
Actb	Actg1	Pde7b	Myh10	Atp2a2
Actg1	Aplp1	S1/S2 (Transgene)	Pfdn5	Atp2b1
Amy1	Arf5	Sntg1	Slc27a4	Cdkn1b
Arf5	Atp6v0c			Faah
Atp5g1	Atp6v0e2			Flii
Atp5g3	Atpif1			Ina
Atp5h	AY036118			Lrrc47
Atp5j	Bach2			Myh10
Atp5j2	Bex2			Myh9
Atp5k	Btg2			Myo18a
Atp5md	Cacna1e			Nebl
Atp5mpl	Cacna2d3			Nefh
Atp6v0c	Calm1			Nefl
Atpif1	Calm3			Npm1
BC00e965	Camk1d			Nptn
Bc1	Cd81			Prkar2a
Calm3	Cdk8			Rpl34
Ccdc85b	Chchd10			Snrpd1
Cd63	Chchd2			Thy1
Cd81	Ckb			Tpd52
Celf3	Cntnap2
Cfl1	Cox4i1
Chchd10	Csmd3
Chchd2	D830024N08Rik
Chpf2	Dbi
Chrac1	Dnase1l3
Ckb	Dynll1
Cox14	Edf1
Cox4i1	Eif1
Cox5a	Fgfr2
Cox6c	Flt1
Cox7a2	Fndc9
Cox8a	Foxp1
Cycs	Fth1
Dusp1	Gabrg3
Dynll1	Gm11290
Egr4	Gm12027
Eif1	Gm15398
Eif1b	Gm15478
Erbb4	Gm20616
Fndc9	Gm20642
Fth1	Gm2164
Gapdh	Gm26871
Gm13389	Gm28376
Gm13889	Gm32647
Gm15478	Gm36198
Gm19951	Gm48960
Gm32250	Grid2
Gm32647	Grm5
Gm36198	H2afz
Gm47689	Ier5
Gm484960	Kcnd2
Grcc10	Kcnq5
Grm3	Khdrbs2
Grm8	Lars2
H2afz	Lrrc7
Hint1	Lsamp
Hmbs	Ly6h
Hras	Magee1
Hsbp1	March1
Hspa8	Mgat4c
Junb	Mrfap1
Jund	Ndufb10
Kcnq1ot1	Ndufb3
Krt12	Nkain2
Krtcap2	Nrg1
Luzp2	P2ry14
Ly6h	Pard3
Mettl26	Pde1c
Micos13	Pde6a
Myl6	Pebp1
Ndn	Phactr1
Ndufa4	Plp1
Ndufa5	Prkg1
Ndufb10	Psap
Ndufb4	Ptgds
Ndufb5	Rapgef4os1
Ndufc1	Rpgrip1
Ndufs5	Selenok
Ndufs6	Slc24a5
Nme1	Sorcs3
Nme2	Strn
Nop10	Tenm2
Nudfa1	Timm10b
Nudfa8	Tmem126a
Oaz1	Tmem30a
Pdlim7	Tuba1b
Pdxp	Tubb2a
Pfdn5	Tubb5
Ppia	Ubb
Prr5l	Ubc
Qk	Ube3a
Rab3a	Uqcrb
Rabac1	Vamp2
Ran	Xkr4
Selenok	Zbtb20
Serf2	Zfhx3
Slc24a5
Slc25a1
Slc25a4
Slc50a1
Smpd1
Sox2ot
Spata16
St18
Thy1
Timm8b
Tm2d2
Tmem160
Tmem191c
Tmem243
Tmsb4x
Tomm7
Tpt1
Tuba1a
Tuba4a
Tubb2a
Tubb5
Ubb
Ubc
Unc50
Uqcc2
Uqcrb
Vamp2
Vps28
Zbtb20
