## Supplement Table 5 for "Molecular aging is the main driver of Parkinson’s Disease"

### Sheet: PD signature
gene	pAdj	sigRegulator
Ube3a	6.29851e-18	Top20
Lrrc7	5.02031e-15	Top20
Tubb5	2.91728e-14	Top20
Calm1	5.38282e-14	Top20
Grm5	5.38282e-14	Top20
Kcnq5	7.92549e-14	Top20
Fgfr2	1.31347e-13	Top20
Strn	1.55234e-13	Top20
Actb	1.56564e-13	Top20
Dynll1	4.14019e-13	Top20
Pard3	4.80787e-13	Top20
Camk1d	2.3394e-12	Top20
Phactr1	1.16e-10	Top20
Cacna2d3	3.43359e-10	Top20
Kcnd2	4.39191e-10	Top20
Cacna1e	6.46887e-10	Top20
Nrg1	6.94161e-10	Top20
Ubb	1.25383e-09	Top20
Acp1	1.8631e-09	Top20
Dlg4	2.12498e-09	Top20
Prkg1	3.87133e-09	Sig
Khdrbs2	1.11609e-08	Sig
Cntnap2	1.60457e-08	Sig
Cacna1c	3.02717e-08	Sig
Zbtb20	5.47159e-08	Sig
Tenm2	2.2314e-07	Sig
Pde1c	1.1266e-06	Sig
Dbi	1.97262e-06	Sig
Gabrg3	3.63554e-06	Sig
Dlg2	3.80746e-06	Sig
Foxp1	3.80746e-06	Sig
Grid2	4.35931e-06	Sig
Atp10a	1.12434e-05	Sig
Cacng2	3.19026e-05	Sig
Ubqln2	3.19026e-05	Sig
Btg2	4.27369e-05	Sig
Nlgn3	4.62447e-05	Sig
Bach2	5.74814e-05	Sig
Atp6v0c	7.18921e-05	Sig
Tuba4a	0.000100595	Sig
Ap2m1	0.00018997	Sig
Tmem30a	0.000458608	Sig
Calm3	0.000801309	Sig
Dlg1	0.000812513	Sig
Csmd3	0.00109669	Sig
Gabra5	0.00109669	Sig
Llgl2	0.00109669	Sig
Mrfap1	0.00109669	Sig
Mob4	0.00128452	Sig
Oca2	0.00128452	Sig
Rpgrip1	0.00216862	Sig
Egfr	0.00222777	Sig
Rpl23	0.0033298	Sig
Prnp	0.00353444	Sig
Adgrl1	0.00389979	Sig
Zfhx3	0.00389979	Sig
Gabrb3	0.00456178	Sig
Kcnab2	0.00456178	Sig
Dlgap1	0.00626518	Sig
Slc24a5	0.00664196	Sig
Nrxn1	0.0115426	Sig
Eps15	0.012628	Sig
Snap25	0.0130765	Sig
Areg	0.0135259	Sig
Morf4l1	0.0146495	Sig
Chchd10	0.0157966	Sig
Satb2	0.0162562	Sig
Afdn	0.0261441	Sig
Htt	0.0266228	Sig
Apoe	0.0315707	Sig
Cd86	0.0418416	Sig
Plg	0.0443733	Sig
Ppp2ca	0.048643	Sig
Hras	0.0532488	nonSig
Grb2	0.0592883	nonSig
Atp6v0e2	0.0604143	nonSig
Cdc42	0.0621559	nonSig
Pts	0.0623741	nonSig
Fmr1	0.078071	nonSig
Agt	0.0811074	nonSig
Gabrb1	0.0857336	nonSig
Kcnq1	0.0857336	nonSig
Ppp1ca	0.102613	nonSig
Dcx	0.109127	nonSig
Cacna1d	0.117804	nonSig
Akt1	0.140313	nonSig
Igf2r	0.148755	nonSig
Rpl32	0.161137	nonSig
App	0.183838	nonSig
Fgf4	0.202643	nonSig
Camk2a	0.206268	nonSig
Atf2	0.210326	nonSig
Ctnnb1	0.22463	nonSig
Camk1	0.301043	nonSig
Cdh5	0.303246	nonSig
Nos1	0.303246	nonSig
Prmt1	0.303246	nonSig
F2	0.359376	nonSig
Map4k4	0.359376	nonSig
Plcb1	0.373149	nonSig
Ulk1	0.373149	nonSig
Bmpr2	0.389393	nonSig
Lat	0.389393	nonSig
Braf	0.421344	nonSig
Atf3	0.436742	nonSig
Ngf	0.436742	nonSig
Cblb	0.443228	nonSig
Hsp90aa1	0.452736	nonSig
Tgfb1	0.452736	nonSig
Bdnf	0.46012	nonSig
Zap70	0.461627	nonSig
Creb1	0.464475	nonSig
Ncor2	0.464475	nonSig
Neurod1	0.495104	nonSig
Nfatc2	0.503717	nonSig
Egf	0.518938	nonSig
Nfkbia	0.574819	nonSig
Aurkb	0.647817	nonSig
Src	0.647817	nonSig
Plcg1	0.673824	nonSig
Bcl2	0.677981	nonSig
Syk	0.677981	nonSig
Cbl	0.705251	nonSig
Crebbp	0.732243	nonSig
Pak1	0.74118	nonSig
Pik3ca	0.827415	nonSig
Cdk1	0.832916	nonSig
Cdk2	0.832916	nonSig
Bcl3	0.834178	nonSig
Abl1	0.835239	nonSig
Bcl11a	0.846001	nonSig
Prkaca	0.846001	nonSig
Rhoa	0.846001	nonSig
Rps6ka3	0.846001	nonSig
Fyn	0.872365	nonSig
Brca1	0.872903	nonSig
Mitf	0.94854	nonSig
Actr10	1	nonSig
Ar	1	nonSig
Atp5a1	1	nonSig
Atp5b	1	nonSig
Cttnbp2	1	nonSig
Egr1	1	nonSig
Ep300	1	nonSig
Esr1	1	nonSig
Fau	1	nonSig
Fos	1	nonSig
Foxp3	1	nonSig
Gata3	1	nonSig
Gsk3b	1	nonSig
Gucy1a1	1	nonSig
Gucy2d	1	nonSig
Hif1a	1	nonSig
Hnf4a	1	nonSig
Hprt	1	nonSig
Ift88	1	nonSig
Ins1	1	nonSig
Jun	1	nonSig
Lsamp	1	nonSig
Magee1	1	nonSig
Mapk1	1	nonSig
March1	1	nonSig
Mgat4c	1	nonSig
Myc	1	nonSig
Myzap	1	nonSig
Prkca	1	nonSig
Sorcs3	1	nonSig
Tp53	1	nonSig

### Sheet: Age signature
gene	pAdj	sigRegulator	MitochondrialFunction
Atp5a1	6.62529e-28	Top40	Yes
Cox6b1	1.14205e-25	Top40	Yes
Atp5h	1.32596e-24	Top40	Yes
Cycs	1.51627e-24	Top40	Yes
Atp5e	1.74737e-24	Top40	No
Atp5j2	2.18473e-24	Top40	Yes
Ndufa4	2.77996e-24	Top40	Yes
Atp5b	6.42682e-24	Top40	Yes
Atp5g3	1.5408e-23	Top40	Yes
Cox4i1	7.44595e-23	Top40	Yes
Atp5g1	2.42193e-22	Top40	Yes
Ndufab1	2.42193e-22	Top40	Yes
Ndufc1	1.12192e-21	Top40	Yes
Ndufa5	1.8323e-21	Top40	Yes
Ndufs6	2.41937e-21	Top40	Yes
Cox7a2	5.30474e-21	Top40	Yes
Ndufb4	6.45818e-21	Top40	Yes
Cox6c	9.32538e-21	Top40	Yes
Ndufa1	1.52151e-20	Top40	Yes
Ndufb5	1.94866e-20	Top40	Yes
Atp5j	6.2602e-20	Top40	Yes
Ndufs5	9.98567e-20	Top40	Yes
Ndufa11	1.91039e-19	Top40	No
Ndufb10	7.19895e-19	Top40	Yes
Cox5a	1.15115e-18	Top40	Yes
Ndufa8	1.15115e-18	Top40	Yes
Atp5md	1.31892e-18	Top40	Yes
Atp5d	4.4402e-18	Top40	Yes
mt-Nd1	1.09576e-17	Top40	Yes
Tubb2a	7.9714e-17	Top40	No
Chchd2	4.33476e-16	Top40	Yes
Dynll1	6.39233e-16	Top40	No
Atp5mpl	1.33527e-15	Top40	Yes
Atpif1	4.66601e-15	Top40	No
Gapdh	9.80941e-15	Top40	No
Ubc	1.02648e-14	Top40	No
Tubb5	5.24344e-14	Top40	No
Actb	1.49847e-13	Top40	No
Hspa8	1.49847e-13	Top40	No
Atp6v0c	1.5931e-13	Top40	Yes
Cd63	1.97229e-13	Sig	No
Actg1	2.7643e-13	Sig	No
Tomm7	2.96487e-13	Sig	Yes
Nme1	7.11549e-13	Sig	No
Cadm1	7.23208e-13	Sig	No
Tuba4a	7.23208e-13	Sig	No
Erbb4	8.09861e-13	Sig	No
Cox14	1.06257e-12	Sig	No
Tuba1a	2.89527e-12	Sig	No
Tanc1	4.37831e-12	Sig	No
Ppia	5.10393e-12	Sig	No
Cfl1	5.31977e-12	Sig	No
Ran	1.06746e-11	Sig	No
Oaz1	1.38623e-11	Sig	No
Gm10053	1.54606e-11	Sig	No
Gtpbp6	1.54606e-11	Sig	No
Slc25a4	2.47219e-11	Sig	Yes
H2afz	3.09159e-11	Sig	No
Eif1	3.91384e-11	Sig	No
Pink1	1.44371e-10	Sig	Yes
Sdha	1.5793e-10	Sig	Yes
Chchd10	1.58216e-10	Sig	Yes
Acp1	1.71663e-10	Sig	No
Vamp2	2.19126e-10	Sig	No
Dusp1	3.87813e-10	Sig	No
Ubb	7.49266e-10	Sig	No
Pfdn5	1.44104e-09	Sig	No
Coa6	1.60686e-09	Sig	Yes
Fgf13	2.80305e-09	Sig	No
Calm3	3.34678e-09	Sig	No
Rps28	7.12912e-09	Sig	No
Hmbs	7.16117e-09	Sig	No
Tardbp	1.19114e-08	Sig	No
Tpt1	1.28488e-08	Sig	No
Mrps12	1.87721e-08	Sig	No
Serf2	2.89722e-08	Sig	No
Hint1	3.00679e-08	Sig	No
Myl6	3.00679e-08	Sig	No
Hras	3.75906e-08	Sig	No
Mapt	3.75906e-08	Sig	No
Flt3l	3.78437e-08	Sig	No
Hprt	3.78437e-08	Sig	No
Eif1b	5.8254e-08	Sig	No
Magi2	6.66428e-08	Sig	No
Nme2	1.51946e-07	Sig	No
Dync1i2	1.88497e-07	Sig	No
Cdh18	2.7448e-07	Sig	No
Chchd3	2.87931e-07	Sig	Yes
Cox10	2.87931e-07	Sig	Yes
Maml2	5.60876e-07	Sig	No
Eef1b2	6.71771e-07	Sig	No
Khdrbs2	9.10181e-07	Sig	No
Thy1	9.25125e-07	Sig	No
Cd81	1.10234e-06	Sig	No
Ckb	1.2441e-06	Sig	No
Rab3a	1.32849e-06	Sig	No
Aurkaip1	1.68539e-06	Sig	No
Fau	1.91496e-06	Sig	No
Grm8	2.6714e-06	Sig	No
Pdxp	2.95949e-06	Sig	No
Junb	3.53328e-06	Sig	No
Eif5a	3.83434e-06	Sig	No
Grm3	5.38079e-06	Sig	No
Zbtb20	6.27953e-06	Sig	No
Atp5c1	1.16185e-05	Sig	Yes
Mbd3	1.16185e-05	Sig	No
Vcp	1.82081e-05	Sig	No
Ndn	2.05505e-05	Sig	No
Drd3	2.32184e-05	Sig	No
Gm11808	3.23968e-05	Sig	No
Tmem243	3.23968e-05	Sig	No
Rpl35	4.95521e-05	Sig	No
Micos13	5.11294e-05	Sig	Yes
Qk	6.10566e-05	Sig	No
Selenok	7.07943e-05	Sig	No
Arl6ip1	0.000102044	Sig	No
Park7	0.000120504	Sig	Yes
Aco2	0.000138869	Sig	No
Snca	0.000150735	Sig	Yes
Mrps10	0.000182607	Sig	No
Mrps14	0.000182607	Sig	No
Prr5l	0.000264222	Sig	No
Vps28	0.000325904	Sig	No
Chrac1	0.000474059	Sig	No
Eef1a1	0.000486067	Sig	No
Amy1	0.00061202	Sig	No
Pdlim7	0.000757317	Sig	No
H3f3b	0.000848565	Sig	No
Trp53	0.000848565	Sig	No
Prkg1	0.000928352	Sig	No
Eif3m	0.00106906	Sig	No
Gucy1a1	0.00106906	Sig	No
Hsbp1	0.00106906	Sig	No
Krt12	0.00106906	Sig	No
Myh11	0.00106906	Sig	No
Txn1	0.00106906	Sig	No
Cct7	0.00112675	Sig	No
Nsmce3	0.00112675	Sig	No
Cct5	0.0013169	Sig	No
Dnajc11	0.00141299	Sig	Yes
Rpl5	0.0015172	Sig	No
Arf5	0.00166979	Sig	No
Slc24a5	0.00173664	Sig	No
Gga3	0.00181247	Sig	No
Ap2m1	0.00197594	Sig	No
Ndufa13	0.0024195	Sig	No
Atp6v0d2	0.00280026	Sig	No
Cct2	0.00280026	Sig	No
Cyct	0.00280026	Sig	No
Gpx1	0.00280026	Sig	No
Rpl22	0.00280026	Sig	No
Acta2	0.00298278	Sig	No
Cd34	0.00298278	Sig	No
Prkacb	0.00298278	Sig	No
Rpl31	0.00335273	Sig	No
Tm2d2	0.00335273	Sig	No
Bdnf	0.0034468	Sig	Yes
Ins1	0.00395653	Sig	No
Mrpl20	0.00395653	Sig	No
Rabac1	0.00395653	Sig	No
Ubqln2	0.00395653	Sig	No
Rpl4	0.00418324	Sig	No
Capzb	0.00466725	Sig	No
Cct4	0.00466725	Sig	No
Ubr5	0.00870109	Sig	No
Cd38	0.00991013	Sig	No
Snap25	0.0103344	Sig	No
Cdh2	0.0110617	Sig	No
Ago2	0.01409	Sig	No
Adcy1	0.0146754	Sig	No
Atp5k	0.0146754	Sig	Yes
Dync1h1	0.0146754	Sig	No
Pdcd6ip	0.0153983	Sig	No
Hsp90aa1	0.0161518	Sig	No
Rpl13a	0.0177428	Sig	No
Selenop	0.0186782	Sig	No
Flot1	0.0205014	Sig	No
Agt	0.0206002	Sig	No
Grin2b	0.0210503	Sig	No
Coa3	0.0213013	Sig	Yes
Fmr1	0.0213013	Sig	No
Pmel	0.0213013	Sig	No
App	0.0214823	Sig	No
Dhx9	0.0214823	Sig	No
Egr4	0.0214823	Sig	No
Rpl11	0.0214823	Sig	No
Kdm6a	0.0241584	Sig	No
Cnbp	0.0244499	Sig	No
Mrpl36	0.0244499	Sig	No
Oca2	0.0244499	Sig	No
Polr1c	0.0244499	Sig	No
Unc50	0.0244499	Sig	No
Eno1	0.0277609	Sig	No
Dlg4	0.0282728	Sig	No
Tomm20	0.0286208	Sig	Yes
Adam10	0.0373697	Sig	No
Glo1	0.0381486	Sig	No
Pdcd5	0.0381486	Sig	No
Bag4	0.0488879	Sig	No
Myo18a	0.0488879	Sig	No
Ap3b1	0.0532971	nonSig	No
Dctn1	0.0532971	nonSig	No
Dynll2	0.0532971	nonSig	No
Gpx4	0.0532971	nonSig	No
Rpl28	0.0532971	nonSig	No
Rpl38	0.0532971	nonSig	No
Ank1	0.0541549	nonSig	No
Psma7	0.0541549	nonSig	No
Naca	0.058555	nonSig	No
Pigz	0.0642279	nonSig	No
Tcp1	0.0642279	nonSig	No
Hnrnpu	0.0770712	nonSig	No
Pick1	0.0836079	nonSig	No
Cask	0.0849116	nonSig	No
Arf1	0.096716	nonSig	No
Rpl8	0.096716	nonSig	No
Aifm1	0.102741	nonSig	Yes
Mapkap1	0.102741	nonSig	No
Nlgn1	0.102741	nonSig	No
Egfr	0.104758	nonSig	No
Dlgap1	0.108798	nonSig	No
Rpl26	0.108798	nonSig	No
Afdn	0.110854	nonSig	No
Dclk1	0.122594	nonSig	No
Dmtf1	0.122594	nonSig	No
Rpl3	0.129903	nonSig	No
Gnb2	0.13215	nonSig	No
Rbbp7	0.141415	nonSig	No
Rps10	0.144184	nonSig	No
Comt	0.151744	nonSig	No
Mbnl3	0.15475	nonSig	No
Ctnna1	0.159272	nonSig	No
Cdc42	0.161412	nonSig	No
Slc18a2	0.165666	nonSig	No
Nos2	0.165833	nonSig	No
Med1	0.166997	nonSig	No
Chd3	0.17192	nonSig	No
Epb41l2	0.177403	nonSig	No
Hdac6	0.177403	nonSig	No
Hgs	0.177403	nonSig	No
Spata16	0.177403	nonSig	No
Jarid2	0.184326	nonSig	No
Tuba1b	0.184326	nonSig	No
Vdac1	0.192031	nonSig	Yes
Actl6b	0.198968	nonSig	No
Dnm1	0.198968	nonSig	No
Eif5b	0.207668	nonSig	No
Gad1	0.222337	nonSig	No
Polr2f	0.222337	nonSig	No
Krtcap2	0.230181	nonSig	No
Ckm	0.238044	nonSig	No
Rab7	0.245248	nonSig	No
Rps11	0.245248	nonSig	No
Cox5b	0.250838	nonSig	Yes
Eif4g1	0.250838	nonSig	No
Ndufa2	0.250838	nonSig	No
Pts	0.263748	nonSig	No
Eef2	0.265446	nonSig	No
Psmb6	0.265446	nonSig	No
Rbx1	0.273261	nonSig	No
Arfgap1	0.279231	nonSig	No
Atp5l	0.279231	nonSig	Yes
H3c7	0.279231	nonSig	No
Rho	0.28663	nonSig	No
Kdr	0.297744	nonSig	No
Sumo3	0.297744	nonSig	No
Actl6a	0.304692	nonSig	No
Hsp90ab1	0.304692	nonSig	No
Ap2b1	0.310699	nonSig	No
Dut	0.310699	nonSig	No
Lypd6b	0.310699	nonSig	No
Rims2	0.310699	nonSig	No
Mfn1	0.32821	nonSig	Yes
Tmem126b	0.32821	nonSig	No
Fus	0.335419	nonSig	No
Ola1	0.345193	nonSig	No
Anxa1	0.36522	nonSig	No
Grin2a	0.36522	nonSig	No
Rps3	0.36522	nonSig	No
Dnmt1	0.368017	nonSig	No
Egr2	0.393075	nonSig	No
Atp2b1	0.39311	nonSig	No
Rpl9	0.409564	nonSig	No
Aurkc	0.424157	nonSig	No
Dcx	0.424157	nonSig	No
Dlk1	0.424534	nonSig	No
Prkaca	0.436542	nonSig	No
Cdh15	0.436782	nonSig	No
Hnrnpk	0.437071	nonSig	No
Mtg1	0.450458	nonSig	Yes
Jup	0.459293	nonSig	No
Aldoc	0.46213	nonSig	No
Ly6h	0.46213	nonSig	No
U2af2	0.476559	nonSig	No
Bcl2	0.512501	nonSig	Yes
Ppp1ca	0.512501	nonSig	No
Ncstn	0.547665	nonSig	No
Jund	0.556593	nonSig	No
Slc45a2	0.556593	nonSig	No
Txnrd1	0.556593	nonSig	No
Eif4e	0.572347	nonSig	No
Nek6	0.578281	nonSig	No
Numa1	0.579007	nonSig	No
Atf2	0.585635	nonSig	No
Bcl2l1	0.585635	nonSig	Yes
Psmd14	0.586865	nonSig	No
Flna	0.612528	nonSig	No
Gja1	0.612528	nonSig	No
Gna12	0.618009	nonSig	No
Arhgap35	0.630881	nonSig	No
Ier3	0.64126	nonSig	No
Ngfr	0.64133	nonSig	No
Gnaq	0.643297	nonSig	No
Ctnnb1	0.658846	nonSig	No
Dnm2	0.658846	nonSig	No
Grb2	0.658846	nonSig	No
Tsg101	0.664622	nonSig	No
Eif1a	0.673998	nonSig	No
Arhgef6	0.683155	nonSig	No
Mlst8	0.692096	nonSig	No
Eif4a1	0.700826	nonSig	No
Ikbke	0.707798	nonSig	No
Men1	0.707798	nonSig	No
Sgk1	0.715872	nonSig	No
Nup214	0.735626	nonSig	No
Evl	0.741457	nonSig	No
Afp	0.768227	nonSig	No
Ccnb1	0.771088	nonSig	No
Apaf1	0.772908	nonSig	No
Rack1	0.779758	nonSig	No
Ehmt2	0.786437	nonSig	No
Alb	0.810236	nonSig	No
Chuk	0.810236	nonSig	No
Dlx5	0.819836	nonSig	No
Mecp2	0.819836	nonSig	No
Bax	0.837599	nonSig	Yes
Il6	0.839169	nonSig	No
Plk1	0.843987	nonSig	No
Brd2	0.849557	nonSig	No
Ptk6	0.85208	nonSig	No
Ranbp2	0.85208	nonSig	No
Calml3	0.861722	nonSig	No
Pdgfa	0.861722	nonSig	No
Hsf1	0.882783	nonSig	No
Lyn	0.888566	nonSig	Yes
Smurf1	0.895319	nonSig	No
Plg	0.918169	nonSig	No
Fgfr2	0.918795	nonSig	No
Gnao1	0.918795	nonSig	No
Smarca1	0.934124	nonSig	No
Epha2	0.942846	nonSig	No
Hdac4	0.945723	nonSig	No
Klf6	0.945827	nonSig	No
Ntrk2	0.945827	nonSig	No
Creb1	0.957138	nonSig	No
Ins2	0.97025	nonSig	No
Akt1	0.976554	nonSig	No
Cbl	0.976554	nonSig	No
Bmpr2	0.995978	nonSig	No
Abce1	1	nonSig	No
Abl1	1	nonSig	No
Acad9	1	nonSig	Yes
Acsf2	1	nonSig	No
Actr10	1	nonSig	No
Als2	1	nonSig	No
Ar	1	nonSig	No
Atf3	1	nonSig	No
Atf4	1	nonSig	No
Atm	1	nonSig	No
Atp1a2	1	nonSig	No
Aurka	1	nonSig	No
Bad	1	nonSig	No
Braf	1	nonSig	No
Brca1	1	nonSig	No
Casp3	1	nonSig	No
Ccdc85b	1	nonSig	No
Ccl12	1	nonSig	No
Cd44	1	nonSig	No
Cdk1	1	nonSig	No
Cdk2	1	nonSig	No
Cdk5	1	nonSig	No
Celf3	1	nonSig	No
Chmp2b	1	nonSig	No
Chmp3	1	nonSig	No
Ckap5	1	nonSig	No
Clpb	1	nonSig	Yes
Coa5	1	nonSig	No
Cope	1	nonSig	No
Crebbp	1	nonSig	No
Csnk2a1	1	nonSig	No
Ctcf	1	nonSig	No
Ctcfl	1	nonSig	No
Cul7	1	nonSig	No
Dnajc13	1	nonSig	No
E2f1	1	nonSig	No
E2f4	1	nonSig	No
Egr1	1	nonSig	No
Eif2ak2	1	nonSig	No
Ep300	1	nonSig	No
Erbb2	1	nonSig	No
Esr1	1	nonSig	No
Fndc9	1	nonSig	No
Fos	1	nonSig	No
Foxa2	1	nonSig	No
Foxp3	1	nonSig	No
Fubp3	1	nonSig	No
Gabpa	1	nonSig	No
Gata2	1	nonSig	No
Gata3	1	nonSig	No
Gnb1	1	nonSig	No
Grpel1	1	nonSig	No
H2ax	1	nonSig	No
H3f3a	1	nonSig	No
Hdac1	1	nonSig	No
Hif1a	1	nonSig	No
Jun	1	nonSig	No
Kat2a	1	nonSig	Yes
Kif1a	1	nonSig	No
Lat	1	nonSig	No
Luzp2	1	nonSig	No
Map3k7	1	nonSig	No
Mapk1	1	nonSig	No
Mapk3	1	nonSig	No
Mapk8	1	nonSig	No
Mitf	1	nonSig	No
Mrpl11	1	nonSig	No
Mrpl12	1	nonSig	No
Mrpl13	1	nonSig	No
Mrpl16	1	nonSig	No
Mrpl2	1	nonSig	No
Mtor	1	nonSig	No
Myb	1	nonSig	No
Myc	1	nonSig	No
Nanog	1	nonSig	No
Nap1l5	1	nonSig	No
Nfkbia	1	nonSig	No
Nfya	1	nonSig	No
Nfyb	1	nonSig	No
Ngf	1	nonSig	No
Nkain2	1	nonSig	No
Notch1	1	nonSig	No
Npm1	1	nonSig	No
Nrf1	1	nonSig	No
Nsmce1	1	nonSig	No
Pak1	1	nonSig	No
Pax6	1	nonSig	No
Plcg1	1	nonSig	No
Pten	1	nonSig	No
Rac1	1	nonSig	No
Ret	1	nonSig	No
Rhoa	1	nonSig	No
Scly	1	nonSig	No
Slc50a1	1	nonSig	No
Smad3	1	nonSig	No
Smarca4	1	nonSig	No
Smarcb1	1	nonSig	No
Snx4	1	nonSig	No
Sox2	1	nonSig	No
Sox9	1	nonSig	No
Src	1	nonSig	Yes
Srf	1	nonSig	No
St18	1	nonSig	No
Stat3	1	nonSig	Yes
Syk	1	nonSig	No
Tbp	1	nonSig	No
Tgfb1	1	nonSig	No
Tnf	1	nonSig	No
Tp53	1	nonSig	No
Zap70	1	nonSig	No
Zbtb7a	1	nonSig	No

### Sheet: Age signature no Mitocho.
gene	pAdj	sigRegulator
Atp5e	1.74737e-24	Top40
Ndufa11	1.91039e-19	Top40
Tubb2a	7.9714e-17	Top40
Dynll1	6.39233e-16	Top40
Atpif1	4.66601e-15	Top40
Gapdh	9.80941e-15	Top40
Ubc	1.02648e-14	Top40
Tubb5	5.24344e-14	Top40
Actb	1.49847e-13	Top40
Hspa8	1.49847e-13	Top40
Cd63	1.97229e-13	Top40
Actg1	2.7643e-13	Top40
Nme1	7.11549e-13	Top40
Cadm1	7.23208e-13	Top40
Tuba4a	7.23208e-13	Top40
Erbb4	8.09861e-13	Top40
Cox14	1.06257e-12	Top40
Tuba1a	2.89527e-12	Top40
Tanc1	4.37831e-12	Top40
Ppia	5.10393e-12	Top40
Cfl1	5.31977e-12	Top40
Ran	1.06746e-11	Top40
Oaz1	1.38623e-11	Top40
Gm10053	1.54606e-11	Top40
Gtpbp6	1.54606e-11	Top40
H2afz	3.09159e-11	Top40
Eif1	3.91384e-11	Top40
Acp1	1.71663e-10	Top40
Vamp2	2.19126e-10	Top40
Dusp1	3.87813e-10	Top40
Ubb	7.49266e-10	Top40
Pfdn5	1.44104e-09	Top40
Fgf13	2.80305e-09	Top40
Calm3	3.34678e-09	Top40
Rps28	7.12912e-09	Top40
Hmbs	7.16117e-09	Top40
Tardbp	1.19114e-08	Top40
Tpt1	1.28488e-08	Top40
Mrps12	1.87721e-08	Top40
Serf2	2.89722e-08	Top40
Hint1	3.00679e-08	Sig
Myl6	3.00679e-08	Sig
Hras	3.75906e-08	Sig
Mapt	3.75906e-08	Sig
Flt3l	3.78437e-08	Sig
Hprt	3.78437e-08	Sig
Eif1b	5.8254e-08	Sig
Magi2	6.66428e-08	Sig
Nme2	1.51946e-07	Sig
Dync1i2	1.88497e-07	Sig
Cdh18	2.7448e-07	Sig
Maml2	5.60876e-07	Sig
Eef1b2	6.71771e-07	Sig
Khdrbs2	9.10181e-07	Sig
Thy1	9.25125e-07	Sig
Cd81	1.10234e-06	Sig
Ckb	1.2441e-06	Sig
Rab3a	1.32849e-06	Sig
Aurkaip1	1.68539e-06	Sig
Fau	1.91496e-06	Sig
Grm8	2.6714e-06	Sig
Pdxp	2.95949e-06	Sig
Junb	3.53328e-06	Sig
Eif5a	3.83434e-06	Sig
Grm3	5.38079e-06	Sig
Zbtb20	6.27953e-06	Sig
Mbd3	1.16185e-05	Sig
Vcp	1.82081e-05	Sig
Ndn	2.05505e-05	Sig
Drd3	2.32184e-05	Sig
Gm11808	3.23968e-05	Sig
Tmem243	3.23968e-05	Sig
Rpl35	4.95521e-05	Sig
Qk	6.10566e-05	Sig
Selenok	7.07943e-05	Sig
Arl6ip1	0.000102044	Sig
Aco2	0.000138869	Sig
Mrps10	0.000182607	Sig
Mrps14	0.000182607	Sig
Prr5l	0.000264222	Sig
Vps28	0.000325904	Sig
Chrac1	0.000474059	Sig
Eef1a1	0.000486067	Sig
Amy1	0.00061202	Sig
Pdlim7	0.000757317	Sig
H3f3b	0.000848565	Sig
Trp53	0.000848565	Sig
Prkg1	0.000928352	Sig
Eif3m	0.00106906	Sig
Gucy1a1	0.00106906	Sig
Hsbp1	0.00106906	Sig
Krt12	0.00106906	Sig
Myh11	0.00106906	Sig
Txn1	0.00106906	Sig
Cct7	0.00112675	Sig
Nsmce3	0.00112675	Sig
Cct5	0.0013169	Sig
Rpl5	0.0015172	Sig
Arf5	0.00166979	Sig
Slc24a5	0.00173664	Sig
Gga3	0.00181247	Sig
Ap2m1	0.00197594	Sig
Ndufa13	0.0024195	Sig
Atp6v0d2	0.00280026	Sig
Cct2	0.00280026	Sig
Cyct	0.00280026	Sig
Gpx1	0.00280026	Sig
Rpl22	0.00280026	Sig
Acta2	0.00298278	Sig
Cd34	0.00298278	Sig
Prkacb	0.00298278	Sig
Rpl31	0.00335273	Sig
Tm2d2	0.00335273	Sig
Ins1	0.00395653	Sig
Mrpl20	0.00395653	Sig
Rabac1	0.00395653	Sig
Ubqln2	0.00395653	Sig
Rpl4	0.00418324	Sig
Capzb	0.00466725	Sig
Cct4	0.00466725	Sig
Ubr5	0.00870109	Sig
Cd38	0.00991013	Sig
Snap25	0.0103344	Sig
Cdh2	0.0110617	Sig
Ago2	0.01409	Sig
Adcy1	0.0146754	Sig
Dync1h1	0.0146754	Sig
Pdcd6ip	0.0153983	Sig
Hsp90aa1	0.0161518	Sig
Rpl13a	0.0177428	Sig
Selenop	0.0186782	Sig
Flot1	0.0205014	Sig
Agt	0.0206002	Sig
Grin2b	0.0210503	Sig
Fmr1	0.0213013	Sig
Pmel	0.0213013	Sig
App	0.0214823	Sig
Dhx9	0.0214823	Sig
Egr4	0.0214823	Sig
Rpl11	0.0214823	Sig
Kdm6a	0.0241584	Sig
Cnbp	0.0244499	Sig
Mrpl36	0.0244499	Sig
Oca2	0.0244499	Sig
Polr1c	0.0244499	Sig
Unc50	0.0244499	Sig
Eno1	0.0277609	Sig
Dlg4	0.0282728	Sig
Adam10	0.0373697	Sig
Glo1	0.0381486	Sig
Pdcd5	0.0381486	Sig
Bag4	0.0488879	Sig
Myo18a	0.0488879	Sig
Ap3b1	0.0532971	nonSig
Dctn1	0.0532971	nonSig
Dynll2	0.0532971	nonSig
Gpx4	0.0532971	nonSig
Rpl28	0.0532971	nonSig
Rpl38	0.0532971	nonSig
Ank1	0.0541549	nonSig
Psma7	0.0541549	nonSig
Naca	0.058555	nonSig
Pigz	0.0642279	nonSig
Tcp1	0.0642279	nonSig
Hnrnpu	0.0770712	nonSig
Pick1	0.0836079	nonSig
Cask	0.0849116	nonSig
Arf1	0.096716	nonSig
Rpl8	0.096716	nonSig
Mapkap1	0.102741	nonSig
Nlgn1	0.102741	nonSig
Egfr	0.104758	nonSig
Dlgap1	0.108798	nonSig
Rpl26	0.108798	nonSig
Afdn	0.110854	nonSig
Dclk1	0.122594	nonSig
Dmtf1	0.122594	nonSig
Rpl3	0.129903	nonSig
Gnb2	0.13215	nonSig
Rbbp7	0.141415	nonSig
Rps10	0.144184	nonSig
Comt	0.151744	nonSig
Mbnl3	0.15475	nonSig
Ctnna1	0.159272	nonSig
Cdc42	0.161412	nonSig
Slc18a2	0.165666	nonSig
Nos2	0.165833	nonSig
Med1	0.166997	nonSig
Chd3	0.17192	nonSig
Epb41l2	0.177403	nonSig
Hdac6	0.177403	nonSig
Hgs	0.177403	nonSig
Spata16	0.177403	nonSig
Jarid2	0.184326	nonSig
Tuba1b	0.184326	nonSig
Actl6b	0.198968	nonSig
Dnm1	0.198968	nonSig
Eif5b	0.207668	nonSig
Gad1	0.222337	nonSig
Polr2f	0.222337	nonSig
Krtcap2	0.230181	nonSig
Ckm	0.238044	nonSig
Rab7	0.245248	nonSig
Rps11	0.245248	nonSig
Eif4g1	0.250838	nonSig
Ndufa2	0.250838	nonSig
Pts	0.263748	nonSig
Eef2	0.265446	nonSig
Psmb6	0.265446	nonSig
Rbx1	0.273261	nonSig
Arfgap1	0.279231	nonSig
H3c7	0.279231	nonSig
Rho	0.28663	nonSig
Kdr	0.297744	nonSig
Sumo3	0.297744	nonSig
Actl6a	0.304692	nonSig
Hsp90ab1	0.304692	nonSig
Ap2b1	0.310699	nonSig
Dut	0.310699	nonSig
Lypd6b	0.310699	nonSig
Rims2	0.310699	nonSig
Tmem126b	0.32821	nonSig
Fus	0.335419	nonSig
Ola1	0.345193	nonSig
Anxa1	0.36522	nonSig
Grin2a	0.36522	nonSig
Rps3	0.36522	nonSig
Dnmt1	0.368017	nonSig
Egr2	0.393075	nonSig
Atp2b1	0.39311	nonSig
Rpl9	0.409564	nonSig
Aurkc	0.424157	nonSig
Dcx	0.424157	nonSig
Dlk1	0.424534	nonSig
Prkaca	0.436542	nonSig
Cdh15	0.436782	nonSig
Hnrnpk	0.437071	nonSig
Jup	0.459293	nonSig
Aldoc	0.46213	nonSig
Ly6h	0.46213	nonSig
U2af2	0.476559	nonSig
Ppp1ca	0.512501	nonSig
Ncstn	0.547665	nonSig
Jund	0.556593	nonSig
Slc45a2	0.556593	nonSig
Txnrd1	0.556593	nonSig
Eif4e	0.572347	nonSig
Nek6	0.578281	nonSig
Numa1	0.579007	nonSig
Atf2	0.585635	nonSig
Psmd14	0.586865	nonSig
Flna	0.612528	nonSig
Gja1	0.612528	nonSig
Gna12	0.618009	nonSig
Arhgap35	0.630881	nonSig
Ier3	0.64126	nonSig
Ngfr	0.64133	nonSig
Gnaq	0.643297	nonSig
Ctnnb1	0.658846	nonSig
Dnm2	0.658846	nonSig
Grb2	0.658846	nonSig
Tsg101	0.664622	nonSig
Eif1a	0.673998	nonSig
Arhgef6	0.683155	nonSig
Mlst8	0.692096	nonSig
Eif4a1	0.700826	nonSig
Ikbke	0.707798	nonSig
Men1	0.707798	nonSig
Sgk1	0.715872	nonSig
Nup214	0.735626	nonSig
Evl	0.741457	nonSig
Afp	0.768227	nonSig
Ccnb1	0.771088	nonSig
Apaf1	0.772908	nonSig
Rack1	0.779758	nonSig
Ehmt2	0.786437	nonSig
Alb	0.810236	nonSig
Chuk	0.810236	nonSig
Dlx5	0.819836	nonSig
Mecp2	0.819836	nonSig
Il6	0.839169	nonSig
Plk1	0.843987	nonSig
Brd2	0.849557	nonSig
Ptk6	0.85208	nonSig
Ranbp2	0.85208	nonSig
Calml3	0.861722	nonSig
Pdgfa	0.861722	nonSig
Hsf1	0.882783	nonSig
Smurf1	0.895319	nonSig
Plg	0.918169	nonSig
Fgfr2	0.918795	nonSig
Gnao1	0.918795	nonSig
Smarca1	0.934124	nonSig
Epha2	0.942846	nonSig
Hdac4	0.945723	nonSig
Klf6	0.945827	nonSig
Ntrk2	0.945827	nonSig
Creb1	0.957138	nonSig
Ins2	0.97025	nonSig
Akt1	0.976554	nonSig
Cbl	0.976554	nonSig
Bmpr2	0.995978	nonSig
Abce1	1	nonSig
Abl1	1	nonSig
Acsf2	1	nonSig
Actr10	1	nonSig
Als2	1	nonSig
Ar	1	nonSig
Atf3	1	nonSig
Atf4	1	nonSig
Atm	1	nonSig
Atp1a2	1	nonSig
Aurka	1	nonSig
Bad	1	nonSig
Braf	1	nonSig
Brca1	1	nonSig
Casp3	1	nonSig
Ccdc85b	1	nonSig
Ccl12	1	nonSig
Cd44	1	nonSig
Cdk1	1	nonSig
Cdk2	1	nonSig
Cdk5	1	nonSig
Celf3	1	nonSig
Chmp2b	1	nonSig
Chmp3	1	nonSig
Ckap5	1	nonSig
Coa5	1	nonSig
Cope	1	nonSig
Crebbp	1	nonSig
Csnk2a1	1	nonSig
Ctcf	1	nonSig
Ctcfl	1	nonSig
Cul7	1	nonSig
Dnajc13	1	nonSig
E2f1	1	nonSig
E2f4	1	nonSig
Egr1	1	nonSig
Eif2ak2	1	nonSig
Ep300	1	nonSig
Erbb2	1	nonSig
Esr1	1	nonSig
Fndc9	1	nonSig
Fos	1	nonSig
Foxa2	1	nonSig
Foxp3	1	nonSig
Fubp3	1	nonSig
Gabpa	1	nonSig
Gata2	1	nonSig
Gata3	1	nonSig
Gnb1	1	nonSig
Grpel1	1	nonSig
H2ax	1	nonSig
H3f3a	1	nonSig
Hdac1	1	nonSig
Hif1a	1	nonSig
Jun	1	nonSig
Kif1a	1	nonSig
Lat	1	nonSig
Luzp2	1	nonSig
Map3k7	1	nonSig
Mapk1	1	nonSig
Mapk3	1	nonSig
Mapk8	1	nonSig
Mitf	1	nonSig
Mrpl11	1	nonSig
Mrpl12	1	nonSig
Mrpl13	1	nonSig
Mrpl16	1	nonSig
Mrpl2	1	nonSig
Mtor	1	nonSig
Myb	1	nonSig
Myc	1	nonSig
Nanog	1	nonSig
Nap1l5	1	nonSig
Nfkbia	1	nonSig
Nfya	1	nonSig
Nfyb	1	nonSig
Ngf	1	nonSig
Nkain2	1	nonSig
Notch1	1	nonSig
Npm1	1	nonSig
Nrf1	1	nonSig
Nsmce1	1	nonSig
Pak1	1	nonSig
Pax6	1	nonSig
Plcg1	1	nonSig
Pten	1	nonSig
Rac1	1	nonSig
Ret	1	nonSig
Rhoa	1	nonSig
Scly	1	nonSig
Slc50a1	1	nonSig
Smad3	1	nonSig
Smarca4	1	nonSig
Smarcb1	1	nonSig
Snx4	1	nonSig
Sox2	1	nonSig
Sox9	1	nonSig
Srf	1	nonSig
St18	1	nonSig
Syk	1	nonSig
Tbp	1	nonSig
Tgfb1	1	nonSig
Tnf	1	nonSig
Tp53	1	nonSig
Zap70	1	nonSig
Zbtb7a	1	nonSig
